# Monitoring terrestrial vertebrates with airborne DNA in the Luangwa Valley, Zambia

**DOI:** 10.64898/2026.03.11.711018

**Authors:** Daniel Gygax, Sabina Ramirez, Michael Riffel, Jan-Dieter Ludwigs, Geofrey Zulu, Tom Riffel, Fabian Roger, Lara Urban

## Abstract

Vertebrates play vital roles in maintaining ecosystem processes and services and serve as valuable indicators of environmental health, making them an important target for monitoring and conservation efforts. Within the environmental DNA (eDNA) toolbox, airborne environmental DNA has recently emerged as a novel approach for vertebrate monitoring. In this study, we evaluated on-site airborne eDNA for terrestrial vertebrate monitoring in the Luangwa Valley savanna in Zambia, which represents a major biodiversity stronghold of largely intact wilderness and with high levels of vertebrate diversity and endemism. Six air samplers were deployed over four days alongside camera traps for validation, and samples were processed using a mobile molecular laboratory. In total, 120 terrestrial vertebrate taxa were detected with airborne eDNA, including 16 of the 17 taxa recorded by camera traps, demonstrating high sensitivity. Notably, 72.5% of taxa were detected on the first day, and a single sampler recovered 61.7% of all taxa; the taxonomic richness incrementally increased with extended sampling efforts, but the magnitude of these increases declined progressively. The detected taxa spanned the four terrestrial vertebrate classes and encompassed a wide range of ecological traits. These results show that airborne eDNA can quickly recover a substantial and representative fraction of local vertebrate diversity within a short sampling window, while extended sampling can improve detection of less common taxa. Despite existing limitations, our findings support the use of airborne eDNA as an efficient and scalable complementary tool for community-level biodiversity assessments in terrestrial ecosystems such as Zambezian savannas.
