## Supplementary Table S1 for "Monitoring terrestrial vertebrates with airborne DNA in the Luangwa Valley, Zambia"

### Sheet: Table_S1_Metadata
	Supplementary Table S1. Metadata for airborne eDNA samples collected in this study. The table includes sample identifiers, collection dates, sampler numbers, geographic coordinates, sampler orientation, sample type, site name, location, country, and sampling duration.
	sample_id	collection date	sampler no.	coordinates	orientation	sample type	site	location	country	sampling time
	A1.1	2025-04-07	1	-12,53318, 32,14350	SE	airborne DNA/F7 filter	Mwendi Lagoon	Luambe NP	Zambia	24h
	A2.1	2025-04-07	2	-12,53163, 32,14444	S	airborne DNA/F7 filter	Mwendi Lagoon	Luambe NP	Zambia	24h
	A3.1	2025-04-07	3	-12,53051, 32,14299	SE	airborne DNA/F7 filter	Mwendi Lagoon	Luambe NP	Zambia	24h
	A4.1	2025-04-07	4	-12,53181, 32,14221	NE	airborne DNA/F7 filter	Mwendi Lagoon	Luambe NP	Zambia	24h
	A5.1	2025-04-07	5	-12533282, 32,14259	SW	airborne DNA/F7 filter	Mwendi Lagoon	Luambe NP	Zambia	24h
	A6.1	2025-04-07	6	-12,53359, 32,14282	N	airborne DNA/F7 filter	Mwendi Lagoon	Luambe NP	Zambia	24h
	C.1	2025-04-07	Negative control	NA	NA	airborne DNA/F7 filter	Mwendi Lagoon	Luambe NP	Zambia	NA
	A1.2	2025-05-07	1	-12,53318, 32,14350	SE	airborne DNA/F7 filter	Mwendi Lagoon	Luambe NP	Zambia	24h
	A2.2	2025-05-07	2	-12,53163, 32,14444	S	airborne DNA/F7 filter	Mwendi Lagoon	Luambe NP	Zambia	24h
	A3.2	2025-05-07	3	-12,53051, 32,14299	SE	airborne DNA/F7 filter	Mwendi Lagoon	Luambe NP	Zambia	24h
	A4.2	2025-05-07	4	-12,53181, 32,14221	NE	airborne DNA/F7 filter	Mwendi Lagoon	Luambe NP	Zambia	24h
	A5.2	2025-05-07	5	-12533282, 32,14259	SW	airborne DNA/F7 filter	Mwendi Lagoon	Luambe NP	Zambia	24h
	A6.2	2025-05-07	6	-12,53359, 32,14282	N	airborne DNA/F7 filter	Mwendi Lagoon	Luambe NP	Zambia	24h
	C.2	2025-05-07	Negative control	NA	NA	airborne DNA/F7 filter	Mwendi Lagoon	Luambe NP	Zambia	NA
	A1.3	2025-07-07	1	-12,53318, 32,14350	SE	airborne DNA/F7 filter	Mwendi Lagoon	Luambe NP	Zambia	24h
	A2.3	2025-07-07	2	-12,53163, 32,14444	S	airborne DNA/F7 filter	Mwendi Lagoon	Luambe NP	Zambia	24h
	A3.3	2025-07-07	3	-12,53051, 32,14299	SE	airborne DNA/F7 filter	Mwendi Lagoon	Luambe NP	Zambia	24h
	A4.3	2025-07-07	4	-12,53181, 32,14221	NE	airborne DNA/F7 filter	Mwendi Lagoon	Luambe NP	Zambia	24h
	A5.3	2025-07-07	5	-12533282, 32,14259	SW	airborne DNA/F7 filter	Mwendi Lagoon	Luambe NP	Zambia	24h
	A6.3	2025-07-07	6	-12,53359, 32,14282	N	airborne DNA/F7 filter	Mwendi Lagoon	Luambe NP	Zambia	24h
	C.3	2025-07-07	Negative control	NA	NA	airborne DNA/F7 filter	Mwendi Lagoon	Luambe NP	Zambia	NA
	A1.4	2025-08-07	1	-12,53318, 32,14350	SE	airborne DNA/F7 filter	Mwendi Lagoon	Luambe NP	Zambia	24h
	A2.4	2025-08-07	2	-12,53163, 32,14444	S	airborne DNA/F7 filter	Mwendi Lagoon	Luambe NP	Zambia	24h
	A3.4	2025-08-07	3	-12,53051, 32,14299	SE	airborne DNA/F7 filter	Mwendi Lagoon	Luambe NP	Zambia	24h
	A4.4	2025-08-07	4	-12,53181, 32,14221	NE	airborne DNA/F7 filter	Mwendi Lagoon	Luambe NP	Zambia	24h
	A5.4	2025-08-07	5	-12533282, 32,14259	SW	airborne DNA/F7 filter	Mwendi Lagoon	Luambe NP	Zambia	24h
	A6.4	2025-08-07	6	-12,53359, 32,14282	N	airborne DNA/F7 filter	Mwendi Lagoon	Luambe NP	Zambia	24h
	C.4	2025-08-07	Negative control	NA	NA	airborne DNA/F7 filter	Mwendi Lagoon	Luambe NP	Zambia	NA
