## Supplementary Table S2 for "Monitoring terrestrial vertebrates with airborne DNA in the Luangwa Valley, Zambia"

### Sheet: Table_S2_DNA extractions
	Supplementary Table S2. DNA concentration and purity measurements for each sample before and after cleaning. Reported values include DNA concentration (ng/µl), elution volume, total DNA yield (ng), and purity ratios (260/280 and 260/230).
	sample_id	Before cleaning					After cleaning
		concentration (ng/ul)	volume	ng	260/280	260/230	concentration (ng/ul)	volume	ng	260/280	260/230
	A1.1	0.198	100	19.8	NA	NA	0.394	35	13.7	1.44	0.88
	A2.1	0.313	100	31.3	1.62	0.33	0.538	35	18.83	1.67	1.21
	A3.1	0.264	100	26.4	1.57	0.29	0.712	35	24.92	1.49	0.95
	A4.1	0.521	100	52.1	1.49	0.52	0.882	35	30.87	1.45	0.96
	A5.1	0.629	100	62.9	1.66	0.47	1.58	35	55.3	1.65	1.14
	A6.1	0.241	100	24.1	1.13	0.46	0.526	35	18.41	1.4	0.97
	C.1	TL	TL	TL	1.71	0.69	TL	35	NA	0.16	0.36
	A1.2	0.648	50	32.4	NA	NA	0.416	35	14.56	1.58	1.13
	A2.2	0.13	50	6.5	1.95	0.19	TL	35	NA	1.95	0.19
	A3.2	0.311	50	15.55	1.59	0.37	0.26	35	9.1	1.47	1.24
	A4.2	0.237	50	11.85	1.67	0.28	0.168	35	5.88	1.64	1.01
	A5.2	0.726	50	36.3	1.68	0.49	0.774	35	27.09	1.63	1.3
	A6.2	0.331	50	16.55	1.62	0.37	0.198	35	6.93	1.77	1.63
	C.2	TL	TL	TL	1.76	0.11	TL	35	NA	0.11	1.17
	A1.3	0.343	100	34.3	NA	NA	0.644	35	22.54	1.49	0.87
	A2.3	0.463	100	46.3	1.49	0.41	0.792	35	27.72	1.52	0.92
	A3.3	0.497	100	49.7	1.46	0.41	0.996	35	34.86	1.46	0.93
	A4.3	0.747	100	74.7	1.43	0.52	1.48	35	51.8	1.39	0.89
	A5.3	0.391	100	39.1	1.47	0.39	0.418	35	14.63	1.43	0.87
	A6.3	0.572	100	57.2	1.51	0.44	1.11	35	38.85	1.56	0.93
	C.3	TL	TL	TL	1.33	0.15	TL	35	NA	0.15	3.5
	A1.4	0.847	100	84.7	NA	NA	1.31	35	40.2	1.47	0.88
	A2.4	0.431	100	43.1	1.54	0.33	0.8	35	28	156	1
	A3.4	0.9	100	90	1.46	0.67	1.37	35	47.95	1.51	0.95
	A4.4	0.747	100	74.7	1.46	0.61	0.992	35	34.72	1.54	0.93
	A5.4	1.42	100	142	1.54	0.65	0.496	35	17.36	1.53	1.01
	A6.4	0.913	100	91.3	1.47	0.69	1.54	35	53.9	1.53	0.96
	C.4	TL	TL	TL	1.36	0.08	TL	35	NA	0.74	0.29
