## Supplementary Table S3 for "Monitoring terrestrial vertebrates with airborne DNA in the Luangwa Valley, Zambia"

### Sheet: Table S3
	Supplementary Table S3. Read per sample statistics
	sample_id	marker	sampler_id	day	reads_input	reads_after_swarm	reads_after_mumu	reads_after_contaminant_removal	num_otus_final	num_taxa_final	pct_reads_retained
	12S_A_1_1	12	1	1	164196	164196	164196	164196	108	49	100
	12S_A_2_1	12	2	1	450329	450329	450329	450329	170	52	100
	12S_A_3_1	12	3	1	144713	144713	144713	144713	130	59	100
	12S_A_4_1	12	4	1	62255	62255	62255	62255	104	53	100
	12S_A_5_1	12	5	1	562644	562644	562644	562644	91	50	100
	12S_A_6_1	12	6	1	101175	101175	101175	101175	125	48	100
	12S_A_N_1	12	NA	1	5589	5589	5589	5587	21	14	99.96
	12S_A_1_2	12	1	2	19631	19631	19631	19631	42	26	100
	12S_A_2_2	12	2	2	51384	51384	51384	51384	58	18	100
	12S_A_3_2	12	3	2	113706	113706	113706	113706	92	38	100
	12S_A_4_2	12	4	2	138073	138073	138073	138073	89	38	100
	12S_A_5_2	12	5	2	104288	104288	104288	104288	74	36	100
	12S_A_6_2	12	6	2	301150	301150	301150	301150	81	37	100
	12S_A_N_2	12	NA	2	3643	3643	3643	2683	22	14	73.65
	12S_A_1_3	12	1	3	163182	163182	163182	163182	111	52	100
	12S_A_2_3	12	2	3	176376	176376	176376	176376	137	50	100
	12S_A_3_3	12	3	3	169966	169966	169966	169966	93	56	100
	12S_A_4_3	12	4	3	331661	331661	331661	331661	202	62	100
	12S_A_5_3	12	5	3	317668	317668	317668	317668	186	57	100
	12S_A_6_3	12	6	3	150702	150702	150702	150702	82	43	100
	12S_A_N_3	12	NA	3	11807	11807	11807	11794	7	4	99.89
	12S_A_1_4	12	1	4	1488796	1488796	1488796	1488796	308	62	100
	12S_A_2_4	12	2	4	272191	272191	272191	272191	107	42	100
	12S_A_3_4	12	3	4	103797	103797	103797	103797	86	52	100
	12S_A_4_4	12	4	4	83307	83307	83307	83307	80	45	100
	12S_A_5_4	12	5	4	481948	481948	481948	481948	161	59	100
	12S_A_6_4	12	6	4	102410	102410	102410	102410	104	44	100
	12S_A_N_4	12	NA	4	3180	3180	3180	3180	3	3	100
	12S_A_P_N	12	NA	NA	56566	56566	56566	44451	6	3	78.58
	16S_A_1_1	16	1	1	5373	5373	5373	5373	37	14	100
	16S_A_2_1	16	2	1	21802	21802	21802	21802	27	7	100
	16S_A_3_1	16	3	1	35609	35609	35609	35609	46	15	100
	16S_A_4_1	16	4	1	86914	86914	86914	86914	45	25	100
	16S_A_5_1	16	5	1	37045	37045	37045	37045	30	17	100
	16S_A_6_1	16	6	1	41604	41604	41604	41604	41	18	100
	16S_A_N_1	16	NA	1	6113	6113	6113	6113	4	2	100
	16S_A_1_2	16	1	2	8250	8250	8250	8250	25	9	100
	16S_A_2_2	16	2	2	1925	1925	1925	1925	7	3	100
	16S_A_3_2	16	3	2	6697	6697	6697	6697	22	8	100
	16S_A_4_2	16	4	2	21383	21383	21383	21383	22	8	100
	16S_A_5_2	16	5	2	6110	6110	6110	6110	26	15	100
	16S_A_6_2	16	6	2	12401	12401	12401	12401	20	10	100
	16S_A_N_2	16	NA	2	11401	11401	11401	11337	13	1	99.44
	16S_A_1_3	16	1	3	51869	51869	51869	51869	43	15	100
	16S_A_2_3	16	2	3	94449	94449	94449	94449	42	16	100
	16S_A_3_3	16	3	3	20712	20712	20712	20712	38	18	100
	16S_A_4_3	16	4	3	56981	56981	56981	56981	49	20	100
	16S_A_5_3	16	5	3	42050	42050	42050	42050	46	18	100
	16S_A_6_3	16	6	3	12423	12423	12423	12423	35	17	100
	16S_A_N_3	16	NA	3	15833	15833	15833	15833	8	2	100
	16S_A_1_4	16	1	4	15778	15778	15778	15778	33	17	100
	16S_A_2_4	16	2	4	22447	22447	22447	22447	32	12	100
	16S_A_3_4	16	3	4	33609	33609	33609	33609	38	16	100
	16S_A_4_4	16	4	4	49659	49659	49659	49659	46	16	100
	16S_A_5_4	16	5	4	51569	51569	51569	51569	60	22	100
	16S_A_6_4	16	6	4	6557	6557	6557	6557	33	12	100
	16S_A_N_4	16	NA	4	5156	5156	5156	5156	5	0	100
	16S_A_P_N	16	NA	NA	15228	15228	15228	15228	6	0	100
	TOTAL	all	NA	NA	6933280	6933280	6933280	6920126	3759	NA	NA
