## Supplementary Table S6 for "Monitoring terrestrial vertebrates with airborne DNA in the Luangwa Valley, Zambia"

### Sheet: Table S6
	Supplementary Table S6: Camera and eDNA detection comparison
	taxon_id	final_species	class	order	family	genus	species	marker_source	total_reads	num_samples	air_edna_detected	camera_trap_detected	detection_method
	Sclerophrys_pusilla	Sclerophrys_pusilla	Amphibia	Anura	Bufonidae	Sclerophrys	Sclerophrys_pusilla	12S	34817	1	Y	N	eDNA only
	Hyperolius_adspersus	Hyperolius_adspersus	Amphibia	Anura	Hyperoliidae	Hyperolius	Hyperolius_adspersus	12S	209	1	Y	N	eDNA only
	Xenopus_muelleri	Xenopus_muelleri	Amphibia	Anura	Pipidae	Xenopus	Xenopus_muelleri	12S	43696	8	Y	N	eDNA only
	Ptychadena_anchietae	Ptychadena_anchietae	Amphibia	Anura	Ptychadenidae	Ptychadena	Ptychadena_anchietae	16S	18	3	Y	N	eDNA only
	Ptychadena_mossambica	Ptychadena_mossambica	Amphibia	Anura	Ptychadenidae	Ptychadena	Ptychadena_mossambica	16S	261	11	Y	N	eDNA only
	Chiromantis_xerampelina	Chiromantis_xerampelina	Amphibia	Anura	Rhacophoridae	Chiromantis	Chiromantis_xerampelina	16S	35	2	Y	N	eDNA only
	Accipiter_badius	Accipiter_badius	Aves	Accipitriformes	Accipitridae	Accipiter	Accipiter_badius	12S	49229	11	Y	N	eDNA only
	Aquila_nipalensis	Aquila_nipalensis	Aves	Accipitriformes	Accipitridae	Aquila	Aquila_nipalensis	12S	17394	5	Y	N	eDNA only
	12S_swarm_110	Buteo sp.	Aves	Accipitriformes	Accipitridae	Buteo	NA	12S	3801	4	Y	N	eDNA only
	Geranospiza_caerulescens	Geranospiza_caerulescens	Aves	Accipitriformes	Accipitridae	Geranospiza	Geranospiza_caerulescens	12S	158343	18	Y	N	eDNA only
	Leucopternis_lacernulatus	Leucopternis_lacernulatus	Aves	Accipitriformes	Accipitridae	Leucopternis	Leucopternis_lacernulatus	12S	11204	4	Y	N	eDNA only
	Sarcogyps_calvus	Sarcogyps_calvus	Aves	Accipitriformes	Accipitridae	Sarcogyps	Sarcogyps_calvus	12S	203	1	Y	N	eDNA only
	12S_swarm_109	Accipitridae (unresolved)	Aves	Accipitriformes	Accipitridae	NA	NA	12S	4194	4	Y	N	eDNA only
	12S_swarm_183	Accipitridae (unresolved)	Aves	Accipitriformes	Accipitridae	NA	NA	12S	923	2	Y	N	eDNA only
	Alopochen_aegyptiaca	Alopochen_aegyptiaca	Aves	Anseriformes	Anatidae	Alopochen	Alopochen_aegyptiaca	12S	20350	11	Y	Y	Both eDNA and Camera
	Cairina_moschata	Cairina_moschata	Aves	Anseriformes	Anatidae	Cairina	Cairina_moschata	12S	10115	11	Y	N	eDNA only
	Cypsiurus_parvus	Cypsiurus_parvus	Aves	Apodiformes	Apodidae	Cypsiurus	Cypsiurus_parvus	12S	26510	13	Y	N	eDNA only
	Lophoceros_nasutus	Lophoceros_nasutus	Aves	Bucerotiformes	Bucerotidae	Lophoceros	Lophoceros_nasutus	12S	10612	8	Y	N	eDNA only
	Tockus_erythrorhynchus	Tockus_erythrorhynchus	Aves	Bucerotiformes	Bucerotidae	Tockus	Tockus_erythrorhynchus	12S	180835	21	Y	N	eDNA only
	Phoeniculus_purpureus	Phoeniculus_purpureus	Aves	Bucerotiformes	Phoeniculidae	Phoeniculus	Phoeniculus_purpureus	12S	7547	2	Y	N	eDNA only
	Burhinus_vermiculatus	Burhinus_vermiculatus	Aves	Charadriiformes	Burhinidae	Burhinus	Burhinus_vermiculatus	12S	28	2	Y	N	eDNA only
	Actophilornis_africanus	Actophilornis_africanus	Aves	Charadriiformes	Jacanidae	Actophilornis	Actophilornis_africanus	12S	22786	8	Y	Y	Both eDNA and Camera
	Turnix_sylvaticus	Turnix_sylvaticus	Aves	Charadriiformes	Turnicidae	Turnix	Turnix_sylvaticus	12S	8815	6	Y	N	eDNA only
	Ciconia_nigra	Ciconia_nigra	Aves	Ciconiiformes	Ciconiidae	Ciconia	Ciconia_nigra	12S	270	4	Y	N	eDNA only
	Urocolius_indicus	Urocolius_indicus	Aves	Coliiformes	Coliidae	Urocolius	Urocolius_indicus	12S	39394	10	Y	N	eDNA only
	Columba_livia	Columba_livia	Aves	Columbiformes	Columbidae	Columba	Columba_livia	12S	76459	11	Y	N	eDNA only
	Streptopelia_capicola	Streptopelia_capicola	Aves	Columbiformes	Columbidae	Streptopelia	Streptopelia_capicola	12S	221394	23	Y	N	eDNA only
	Treron_calvus	Treron_calvus	Aves	Columbiformes	Columbidae	Treron	Treron_calvus	12S	10776	4	Y	N	eDNA only
	Turtur_chalcospilos	Turtur_chalcospilos	Aves	Columbiformes	Columbidae	Turtur	Turtur_chalcospilos	12S	18046	20	Y	Y	Both eDNA and Camera
	Merops_nubicus	Merops_nubicus	Aves	Coraciiformes	Meropidae	Merops	Merops_nubicus	12S	125	3	Y	N	eDNA only
	Centropus_superciliosus	Centropus_superciliosus	Aves	Cuculiformes	Cuculidae	Centropus	Centropus_superciliosus	12S	229	1	Y	N	eDNA only
	Numida_meleagris	Numida_meleagris	Aves	Galliformes	Numididae	Numida	Numida_meleagris	12S	1535449	26	Y	Y	Both eDNA and Camera
	Coturnix_delegorguei	Coturnix_delegorguei	Aves	Galliformes	Phasianidae	Coturnix	Coturnix_delegorguei	12S	1641	4	Y	N	eDNA only
	Gallus_gallus	Gallus_gallus	Aves	Galliformes	Phasianidae	Gallus	Gallus_gallus	12S	616095	27	Y	N	eDNA only
	Pternistis_erckelii	Pternistis_erckelii	Aves	Galliformes	Phasianidae	Pternistis	Pternistis_erckelii	12S	221005	23	Y	N	eDNA only
	Pternistis_natalensis	Pternistis_natalensis	Aves	Galliformes	Phasianidae	Pternistis	Pternistis_natalensis	12S	3485	23	Y	N	eDNA only
	Pternistis_swainsonii	Pternistis_swainsonii	Aves	Galliformes	Phasianidae	Pternistis	Pternistis_swainsonii	12S	90261	15	Y	N	eDNA only
	Corythaixoides_concolor	Corythaixoides_concolor	Aves	Musophagiformes	Musophagidae	Corythaixoides	Corythaixoides_concolor	12S	13539	6	Y	N	eDNA only
	Ardeotis_kori	Ardeotis_kori	Aves	Otidiformes	Otididae	Ardeotis	Ardeotis_kori	12S	97	1	Y	N	eDNA only
	12S_swarm_78	Mohoua sp.	Aves	Passeriformes	Acanthizidae	Mohoua	NA	12S	10270	4	Y	N	eDNA only
	Mirafra_hova	Mirafra_hova	Aves	Passeriformes	Alaudidae	Mirafra	Mirafra_hova	12S	1230	2	Y	N	eDNA only
	Kakamega_poliothorax	Kakamega_poliothorax	Aves	Passeriformes	Arcanatoridae	Kakamega	Kakamega_poliothorax	12S	4937	5	Y	N	eDNA only
	Dicrurus_forficatus	Dicrurus_forficatus	Aves	Passeriformes	Dicruridae	Dicrurus	Dicrurus_forficatus	12S	1256	2	Y	N	eDNA only
	Erythrura_gouldiae	Erythrura_gouldiae	Aves	Passeriformes	Estrildidae	Erythrura	Erythrura_gouldiae	12S	45610	24	Y	N	eDNA only
	Estrilda_astrild	Estrilda_astrild	Aves	Passeriformes	Estrildidae	Estrilda	Estrilda_astrild	12S	12148	10	Y	N	eDNA only
	Hypargos_niveoguttatus	Hypargos_niveoguttatus	Aves	Passeriformes	Estrildidae	Hypargos	Hypargos_niveoguttatus	12S	8737	9	Y	N	eDNA only
	Lonchura_cucullata	Lonchura_cucullata	Aves	Passeriformes	Estrildidae	Lonchura	Lonchura_cucullata	12S	38919	16	Y	N	eDNA only
	Tachycineta_stolzmanni	Tachycineta_stolzmanni	Aves	Passeriformes	Hirundinidae	Tachycineta	Tachycineta_stolzmanni	12S	9	3	Y	N	eDNA only
	12S_swarm_18	Hirundinidae (unresolved)	Aves	Passeriformes	Hirundinidae	NA	NA	12S	98062	23	Y	N	eDNA only
	Lanius_collaris	Lanius_collaris	Aves	Passeriformes	Laniidae	Lanius	Lanius_collaris	12S	11092	7	Y	N	eDNA only
	Dryoscopus_gambensis	Dryoscopus_gambensis	Aves	Passeriformes	Malaconotidae	Dryoscopus	Dryoscopus_gambensis	12S	9330	7	Y	N	eDNA only
	Laniarius_ferrugineus	Laniarius_ferrugineus	Aves	Passeriformes	Malaconotidae	Laniarius	Laniarius_ferrugineus	12S	17246	14	Y	N	eDNA only
	12S_swarm_14	Symposiachrus sp.	Aves	Passeriformes	Monarchidae	Symposiachrus	NA	12S	73520	18	Y	N	eDNA only
	12S_swarm_1964	Symposiachrus sp.	Aves	Passeriformes	Monarchidae	Symposiachrus	NA	12S	6	2	Y	N	eDNA only
	Dioptrornis_chocolatinus	Dioptrornis_chocolatinus	Aves	Passeriformes	Muscicapidae	Dioptrornis	Dioptrornis_chocolatinus	12S	2597	2	Y	N	eDNA only
	Muscicapa_latirostris	Muscicapa_latirostris	Aves	Passeriformes	Muscicapidae	Muscicapa	Muscicapa_latirostris	12S	1161	1	Y	N	eDNA only
	Hedydipna_collaris	Hedydipna_collaris	Aves	Passeriformes	Nectariniidae	Hedydipna	Hedydipna_collaris	12S	50682	8	Y	N	eDNA only
	Passer_domesticus	Passer_domesticus	Aves	Passeriformes	Passeridae	Passer	Passer_domesticus	12S	124570	20	Y	N	eDNA only
	Plocepasser_mahali	Plocepasser_mahali	Aves	Passeriformes	Passeridae	Plocepasser	Plocepasser_mahali	12S	128340	23	Y	N	eDNA only
	12S_swarm_64	Seicercus sp.	Aves	Passeriformes	Phylloscopidae	Seicercus	NA	12S	15308	12	Y	N	eDNA only
	Amblyospiza_albifrons	Amblyospiza_albifrons	Aves	Passeriformes	Ploceidae	Amblyospiza	Amblyospiza_albifrons	12S	99989	23	Y	N	eDNA only
	Quelea_quelea	Quelea_quelea	Aves	Passeriformes	Ploceidae	Quelea	Quelea_quelea	12S	37847	18	Y	N	eDNA only
	Eurillas_virens	Eurillas_virens	Aves	Passeriformes	Pycnonotidae	Eurillas	Eurillas_virens	12S	52595	15	Y	N	eDNA only
	Sitta_carolinensis	Sitta_carolinensis	Aves	Passeriformes	Sittidae	Sitta	Sitta_carolinensis	12S	41048	20	Y	N	eDNA only
	Turdus_olivaceofuscus	Turdus_olivaceofuscus	Aves	Passeriformes	Turdidae	Turdus	Turdus_olivaceofuscus	12S	26680	9	Y	N	eDNA only
	Calicalicus_madagascariensis	Calicalicus_madagascariensis	Aves	Passeriformes	Vangidae	Calicalicus	Calicalicus_madagascariensis	12S	324	19	Y	N	eDNA only
	Hypositta_corallirostris	Hypositta_corallirostris	Aves	Passeriformes	Vangidae	Hypositta	Hypositta_corallirostris	12S	19	4	Y	N	eDNA only
	12S_swarm_11	Vidua sp.	Aves	Passeriformes	Viduidae	Vidua	NA	12S	102699	23	Y	N	eDNA only
	12S_swarm_1043	Vidua sp.	Aves	Passeriformes	Viduidae	Vidua	NA	12S	10	4	Y	N	eDNA only
	12S_swarm_114	NA	Aves	Passeriformes	NA	NA	NA	12S	0	0	Y	N	eDNA only
	12S_swarm_201	NA	Aves	Passeriformes	NA	NA	NA	12S	0	0	Y	N	eDNA only
	12S_swarm_2365	NA	Aves	Passeriformes	NA	NA	NA	12S	0	0	Y	N	eDNA only
	12S_swarm_2593	NA	Aves	Passeriformes	NA	NA	NA	12S	0	0	Y	N	eDNA only
	12S_swarm_32	NA	Aves	Passeriformes	NA	NA	NA	12S	0	0	Y	N	eDNA only
	12S_swarm_37	NA	Aves	Passeriformes	NA	NA	NA	12S	0	0	Y	N	eDNA only
	12S_swarm_7	NA	Aves	Passeriformes	NA	NA	NA	12S	0	0	Y	N	eDNA only
	12S_swarm_742	NA	Aves	Passeriformes	NA	NA	NA	12S	0	0	Y	N	eDNA only
	12S_swarm_80	NA	Aves	Passeriformes	NA	NA	NA	12S	0	0	Y	N	eDNA only
	16S_swarm_209	NA	Aves	Passeriformes	NA	NA	NA	16S	0	0	Y	N	eDNA only
	Ardea_cinerea	Ardea_cinerea	Aves	Pelecaniformes	Ardeidae	Ardea	Ardea_cinerea	12S	78692	19	Y	Y	Both eDNA and Camera
	Bubulcus_ibis	Bubulcus_ibis	Aves	Pelecaniformes	Ardeidae	Bubulcus	Bubulcus_ibis	12S	10737	4	Y	N	eDNA only
	Butorides_striata	Butorides_striata	Aves	Pelecaniformes	Ardeidae	Butorides	Butorides_striata	12S	13963	16	Y	N	eDNA only
	Nycticorax_nycticorax	Nycticorax_nycticorax	Aves	Pelecaniformes	Ardeidae	Nycticorax	Nycticorax_nycticorax	12S	155	1	Y	N	eDNA only
	Scopus_umbretta	Scopus_umbretta	Aves	Pelecaniformes	Scopidae	Scopus	Scopus_umbretta	12S	311	12	Y	Y	Both eDNA and Camera
	Bostrychia_hagedash	Bostrychia_hagedash	Aves	Pelecaniformes	Threskiornithidae	Bostrychia	Bostrychia_hagedash	12S	155	4	Y	N	eDNA only
	Threskiornis_aethiopicus	Threskiornis_aethiopicus	Aves	Pelecaniformes	Threskiornithidae	Threskiornis	Threskiornis_aethiopicus	12S	156	1	Y	N	eDNA only
	12S_swarm_108	Dendrocopos sp.	Aves	Piciformes	Picidae	Dendrocopos	NA	12S	5670	3	Y	N	eDNA only
	Dendropicos_fuscescens	Dendropicos_fuscescens	Aves	Piciformes	Picidae	Dendropicos	Dendropicos_fuscescens	12S	26928	5	Y	N	eDNA only
	Veniliornis_callonotus	Veniliornis_callonotus	Aves	Piciformes	Picidae	Veniliornis	Veniliornis_callonotus	12S	16493	5	Y	N	eDNA only
	Tachybaptus_ruficollis	Tachybaptus_ruficollis	Aves	Podicipediformes	Podicipedidae	Tachybaptus	Tachybaptus_ruficollis	12S	25833	2	Y	N	eDNA only
	12S_swarm_2886	Diomedea sp.	Aves	Procellariiformes	Diomedeidae	Diomedea	NA	12S	2	1	Y	N	eDNA only
	12S_swarm_16	Agapornis sp.	Aves	Psittaciformes	Psittacidae	Agapornis	NA	12S	77102	20	Y	N	eDNA only
	12S_swarm_1260	Agapornis sp.	Aves	Psittaciformes	Psittacidae	Agapornis	NA	12S	8	2	Y	N	eDNA only
	Poicephalus_senegalus	Poicephalus_senegalus	Aves	Psittaciformes	Psittacidae	Poicephalus	Poicephalus_senegalus	12S	2719	5	Y	N	eDNA only
	12S_swarm_2179	NA	Aves	NA	NA	NA	NA	12S	0	0	Y	N	eDNA only
	12S_swarm_23	NA	Aves	NA	NA	NA	NA	12S	0	0	Y	N	eDNA only
	12S_swarm_397	NA	Aves	NA	NA	NA	NA	12S	0	0	Y	N	eDNA only
	12S_swarm_51	NA	Aves	NA	NA	NA	NA	12S	0	0	Y	N	eDNA only
	12S_swarm_59	NA	Aves	NA	NA	NA	NA	12S	0	0	Y	N	eDNA only
	Crocodylus_niloticus	Crocodylus_niloticus	Crocodylia	NA	Crocodylidae	Crocodylus	Crocodylus_niloticus	12S	5	1	Y	N	eDNA only
	Aepyceros_melampus	Aepyceros_melampus	Mammalia	Artiodactyla	Bovidae	Aepyceros	Aepyceros_melampus	both	20868	33	Y	N	eDNA only
	Bos_taurus	Bos_taurus	Mammalia	Artiodactyla	Bovidae	Bos	Bos_taurus	16S	16556	22	Y	N	eDNA only
	12S_swarm_88	Bos sp.	Mammalia	Artiodactyla	Bovidae	Bos	NA	12S	7448	19	Y	N	eDNA only
	Capra_hircus	Capra_hircus	Mammalia	Artiodactyla	Bovidae	Capra	Capra_hircus	16S	21559	20	Y	N	eDNA only
	12S_swarm_94	Capra sp.	Mammalia	Artiodactyla	Bovidae	Capra	NA	12S	7282	17	Y	N	eDNA only
	16S_swarm_103	Capra sp.	Mammalia	Artiodactyla	Bovidae	Capra	NA	16S	222	2	Y	N	eDNA only
	12S_swarm_247	Capra sp.	Mammalia	Artiodactyla	Bovidae	Capra	NA	12S	218	6	Y	N	eDNA only
	Capricornis_swinhoei	Capricornis_swinhoei	Mammalia	Artiodactyla	Bovidae	Capricornis	Capricornis_swinhoei	16S	467	4	Y	N	eDNA only
	Connochaetes_taurinus	Connochaetes_taurinus	Mammalia	Artiodactyla	Bovidae	Connochaetes	Connochaetes_taurinus	16S	1585	7	Y	N	eDNA only
	Hippotragus_equinus	Hippotragus_equinus	Mammalia	Artiodactyla	Bovidae	Hippotragus	Hippotragus_equinus	both	4438	7	Y	N	eDNA only
	Hippotragus_niger	Hippotragus_niger	Mammalia	Artiodactyla	Bovidae	Hippotragus	Hippotragus_niger	16S	1255	1	Y	N	eDNA only
	Kobus_ellipsiprymnus	Kobus_ellipsiprymnus	Mammalia	Artiodactyla	Bovidae	Kobus	Kobus_ellipsiprymnus	both	1860	12	Y	Y	Both eDNA and Camera
	Kobus_vardonii	Kobus_vardonii	Mammalia	Artiodactyla	Bovidae	Kobus	Kobus_vardonii	16S	496	3	Y	Y	Both eDNA and Camera
	Ovis_dalli	Ovis_dalli	Mammalia	Artiodactyla	Bovidae	Ovis	Ovis_dalli	12S	2799	3	Y	N	eDNA only
	16S_swarm_128	Ovis sp.	Mammalia	Artiodactyla	Bovidae	Ovis	NA	16S	121	2	Y	N	eDNA only
	Philantomba_monticola	Philantomba_monticola	Mammalia	Artiodactyla	Bovidae	Philantomba	Philantomba_monticola	12S	8393	6	Y	N	eDNA only
	Syncerus_caffer	Syncerus_caffer	Mammalia	Artiodactyla	Bovidae	Syncerus	Syncerus_caffer	both	28520	22	Y	N	eDNA only
	Taurotragus_oryx	Taurotragus_oryx	Mammalia	Artiodactyla	Bovidae	Taurotragus	Taurotragus_oryx	16S	139	2	Y	N	eDNA only
	Tragelaphus_scriptus	Tragelaphus_scriptus	Mammalia	Artiodactyla	Bovidae	Tragelaphus	Tragelaphus_scriptus	16S	1431	9	Y	Y	Both eDNA and Camera
	Tragelaphus_spekii	Tragelaphus_spekii	Mammalia	Artiodactyla	Bovidae	Tragelaphus	Tragelaphus_spekii	both	343	7	Y	N	eDNA only
	Tragelaphus_strepsiceros	Tragelaphus_strepsiceros	Mammalia	Artiodactyla	Bovidae	Tragelaphus	Tragelaphus_strepsiceros	16S	9	1	Y	N	eDNA only
	12S_swarm_322	Bovidae (unresolved)	Mammalia	Artiodactyla	Bovidae	NA	NA	12S	111	2	Y	N	eDNA only
	Giraffa_tippelskirchi	Giraffa_tippelskirchi	Mammalia	Artiodactyla	Giraffidae	Giraffa	Giraffa_tippelskirchi	16S	7364	10	Y	Y	Both eDNA and Camera
	12S_swarm_27	Giraffa sp.	Mammalia	Artiodactyla	Giraffidae	Giraffa	NA	12S	40290	13	Y	N	eDNA only
	12S_swarm_2657	Giraffa sp.	Mammalia	Artiodactyla	Giraffidae	Giraffa	NA	12S	2	1	Y	N	eDNA only
	Hippopotamus_amphibius	Hippopotamus_amphibius	Mammalia	Artiodactyla	Hippopotamidae	Hippopotamus	Hippopotamus_amphibius	both	45029	47	Y	Y	Both eDNA and Camera
	Phacochoerus_africanus	Phacochoerus_africanus	Mammalia	Artiodactyla	Suidae	Phacochoerus	Phacochoerus_africanus	16S	1379	9	Y	N	eDNA only
	Potamochoerus_larvatus	Potamochoerus_larvatus	Mammalia	Artiodactyla	Suidae	Potamochoerus	Potamochoerus_larvatus	both	40	2	Y	N	eDNA only
	Sus_barbatus	Sus_barbatus	Mammalia	Artiodactyla	Suidae	Sus	Sus_barbatus	16S	10998	19	Y	N	eDNA only
	Sus_scrofa	Sus_scrofa	Mammalia	Artiodactyla	Suidae	Sus	Sus_scrofa	12S	10286	21	Y	N	eDNA only
	12S_swarm_204	Suidae (unresolved)	Mammalia	Artiodactyla	Suidae	NA	NA	12S	423	3	Y	N	eDNA only
	16S_swarm_24	Canis sp.	Mammalia	Carnivora	Canidae	Canis	NA	16S	5201	15	Y	N	eDNA only
	12S_swarm_190	Canis sp.	Mammalia	Carnivora	Canidae	Canis	NA	12S	696	9	Y	N	eDNA only
	Lycaon_pictus	Lycaon_pictus	Mammalia	Carnivora	Canidae	Lycaon	Lycaon_pictus	16S	3	1	Y	N	eDNA only
	Nyctereutes_procyonoides	Nyctereutes_procyonoides	Mammalia	Carnivora	Canidae	Nyctereutes	Nyctereutes_procyonoides	12S	4	1	Y	N	eDNA only
	Felis_nigripes	Felis_nigripes	Mammalia	Carnivora	Felidae	Felis	Felis_nigripes	12S	10	1	Y	N	eDNA only
	Leopardus_pardalis	Leopardus_pardalis	Mammalia	Carnivora	Felidae	Leopardus	Leopardus_pardalis	16S	2928	1	Y	N	eDNA only
	Neofelis_diardi	Neofelis_diardi	Mammalia	Carnivora	Felidae	Neofelis	Neofelis_diardi	16S	4	1	Y	N	eDNA only
	Panthera_leo	Panthera_leo	Mammalia	Carnivora	Felidae	Panthera	Panthera_leo	16S	2093	7	Y	N	eDNA only
	Galerella_sanguinea	Galerella_sanguinea	Mammalia	Carnivora	Herpestidae	Galerella	Galerella_sanguinea	16S	18	1	Y	N	eDNA only
	Mungos_mungo	Mungos_mungo	Mammalia	Carnivora	Herpestidae	Mungos	Mungos_mungo	both	4183	13	Y	Y	Both eDNA and Camera
	Rhynchogale_melleri	Rhynchogale_melleri	Mammalia	Carnivora	Herpestidae	Rhynchogale	Rhynchogale_melleri	16S	470	3	Y	N	eDNA only
	Crocuta_crocuta	Crocuta_crocuta	Mammalia	Carnivora	Hyaenidae	Crocuta	Crocuta_crocuta	both	2257	10	Y	N	eDNA only
	Mellivora_capensis	Mellivora_capensis	Mammalia	Carnivora	Mustelidae	Mellivora	Mellivora_capensis	both	12866	4	Y	N	eDNA only
	Civettictis_civetta	Civettictis_civetta	Mammalia	Carnivora	Viverridae	Civettictis	Civettictis_civetta	both	61	2	Y	Y	Both eDNA and Camera
	Genetta_maculata	Genetta_maculata	Mammalia	Carnivora	Viverridae	Genetta	Genetta_maculata	16S	6932	15	Y	N	eDNA only
	12S_swarm_176	Genetta sp.	Mammalia	Carnivora	Viverridae	Genetta	NA	12S	791	8	Y	N	eDNA only
	Chaerephon_pusillus	Chaerephon_pusillus	Mammalia	Chiroptera	Molossidae	Chaerephon	Chaerephon_pusillus	16S	206	3	Y	N	eDNA only
	16S_swarm_117	Epomophorus sp.	Mammalia	Chiroptera	Pteropodidae	Epomophorus	NA	16S	163	2	Y	N	eDNA only
	12S_swarm_412	Epomophorus sp.	Mammalia	Chiroptera	Pteropodidae	Epomophorus	NA	12S	58	1	Y	N	eDNA only
	Afronycteris_nanus	Afronycteris_nanus	Mammalia	Chiroptera	Vespertilionidae	Afronycteris	Afronycteris_nanus	16S	307	1	Y	N	eDNA only
	Glauconycteris_egeria	Glauconycteris_egeria	Mammalia	Chiroptera	Vespertilionidae	Glauconycteris	Glauconycteris_egeria	12S	92	1	Y	N	eDNA only
	Atelerix_albiventris	Atelerix_albiventris	Mammalia	Erinaceomorpha	Erinaceidae	Atelerix	Atelerix_albiventris	16S	568	1	Y	N	eDNA only
	Lepus_victoriae	Lepus_victoriae	Mammalia	Lagomorpha	Leporidae	Lepus	Lepus_victoriae	12S	77	1	Y	N	eDNA only
	Petrodromus_tetradactylus	Petrodromus_tetradactylus	Mammalia	Macroscelidea	Macroscelididae	Petrodromus	Petrodromus_tetradactylus	16S	2740	5	Y	N	eDNA only
	12S_swarm_615	Equus sp.	Mammalia	Perissodactyla	Equidae	Equus	NA	12S	25	1	Y	N	eDNA only
	16S_swarm_8	NA	Mammalia	Perissodactyla	Equidae	Equus	NA	16S	0	0	Y	N	eDNA only
	Cercopithecus_pogonias	Cercopithecus_pogonias	Mammalia	Primates	Cercopithecidae	Cercopithecus	Cercopithecus_pogonias	12S	2026	4	Y	N	eDNA only
	Chlorocebus_aethiops	Chlorocebus_aethiops	Mammalia	Primates	Cercopithecidae	Chlorocebus	Chlorocebus_aethiops	12S	23	3	Y	N	eDNA only
	16S_swarm_10	Chlorocebus sp.	Mammalia	Primates	Cercopithecidae	Chlorocebus	NA	16S	9651	22	Y	N	eDNA only
	Lophocebus_aterrimus	Lophocebus_aterrimus	Mammalia	Primates	Cercopithecidae	Lophocebus	Lophocebus_aterrimus	12S	247	1	Y	N	eDNA only
	Papio_ursinus	Papio_ursinus	Mammalia	Primates	Cercopithecidae	Papio	Papio_ursinus	both	1911	20	Y	N	eDNA only
	12S_swarm_194	Cercopithecidae (unresolved)	Mammalia	Primates	Cercopithecidae	NA	NA	12S	811	3	Y	N	eDNA only
	12S_swarm_634	Cercopithecidae (unresolved)	Mammalia	Primates	Cercopithecidae	NA	NA	12S	24	1	Y	N	eDNA only
	Galago_moholi	Galago_moholi	Mammalia	Primates	Galagidae	Galago	Galago_moholi	12S	19885	1	Y	N	eDNA only
	Otolemur_crassicaudatus	Otolemur_crassicaudatus	Mammalia	Primates	Galagidae	Otolemur	Otolemur_crassicaudatus	12S	42249	5	Y	N	eDNA only
	12S_swarm_196	Homo sp.	Mammalia	Primates	Hominidae	Homo	NA	12S	1081	5	Y	N	eDNA only
	Pan_troglodytes	Pan_troglodytes	Mammalia	Primates	Hominidae	Pan	Pan_troglodytes	12S	34	1	Y	N	eDNA only
	Elephas_maximus	Elephas_maximus	Mammalia	Proboscidea	Elephantidae	Elephas	Elephas_maximus	16S	228	3	Y	N	eDNA only
	Loxodonta_africana	Loxodonta_africana	Mammalia	Proboscidea	Elephantidae	Loxodonta	Loxodonta_africana	both	91005	44	Y	Y	Both eDNA and Camera
	Heliophobius_argenteocinereus	Heliophobius_argenteocinereus	Mammalia	Rodentia	Bathyergidae	Heliophobius	Heliophobius_argenteocinereus	12S	3620	1	Y	N	eDNA only
	12S_swarm_133	Cavia sp.	Mammalia	Rodentia	Caviidae	Cavia	NA	12S	1947	1	Y	N	eDNA only
	Graphiurus_ocularis	Graphiurus_ocularis	Mammalia	Rodentia	Gliridae	Graphiurus	Graphiurus_ocularis	12S	3713	1	Y	N	eDNA only
	12S_swarm_128	Graphiurus sp.	Mammalia	Rodentia	Gliridae	Graphiurus	NA	12S	2369	1	Y	N	eDNA only
	Hystrix_africaeaustralis	Hystrix_africaeaustralis	Mammalia	Rodentia	Hystricidae	Hystrix	Hystrix_africaeaustralis	12S	267	2	Y	N	eDNA only
	Gerbilliscus_leucogaster	Gerbilliscus_leucogaster	Mammalia	Rodentia	Muridae	Gerbilliscus	Gerbilliscus_leucogaster	both	174	5	Y	N	eDNA only
	Grammomys_macmillani	Grammomys_macmillani	Mammalia	Rodentia	Muridae	Grammomys	Grammomys_macmillani	12S	2	1	Y	N	eDNA only
	12S_swarm_2063	NA	Mammalia	Rodentia	Muridae	Grammomys	NA	12S	0	0	Y	N	eDNA only
	Heimyscus_fumosus	Heimyscus_fumosus	Mammalia	Rodentia	Muridae	Heimyscus	Heimyscus_fumosus	12S	4620	3	Y	N	eDNA only
	Mastomys_natalensis	Mastomys_natalensis	Mammalia	Rodentia	Muridae	Mastomys	Mastomys_natalensis	both	13033	18	Y	N	eDNA only
	Mus_minutoides	Mus_minutoides	Mammalia	Rodentia	Muridae	Mus	Mus_minutoides	both	29178	15	Y	N	eDNA only
	Otomys_laminatus	Otomys_laminatus	Mammalia	Rodentia	Muridae	Otomys	Otomys_laminatus	12S	148	4	Y	N	eDNA only
	Rattus_rattus	Rattus_rattus	Mammalia	Rodentia	Muridae	Rattus	Rattus_rattus	16S	140	2	Y	N	eDNA only
	Thallomys_paedulcus	Thallomys_paedulcus	Mammalia	Rodentia	Muridae	Thallomys	Thallomys_paedulcus	12S	42749	9	Y	N	eDNA only
	12S_swarm_895	Muridae (unresolved)	Mammalia	Rodentia	Muridae	NA	NA	12S	13	2	Y	N	eDNA only
	Myocastor_coypus	Myocastor_coypus	Mammalia	Rodentia	Myocastoridae	Myocastor	Myocastor_coypus	12S	2535	2	Y	N	eDNA only
	Heliosciurus_mutabilis	Heliosciurus_mutabilis	Mammalia	Rodentia	Sciuridae	Heliosciurus	Heliosciurus_mutabilis	16S	163	1	Y	N	eDNA only
	Paraxerus_cepapi	Paraxerus_cepapi	Mammalia	Rodentia	Sciuridae	Paraxerus	Paraxerus_cepapi	12S	25963	23	Y	N	eDNA only
	Crocidura_fuscomurina	Crocidura_fuscomurina	Mammalia	Soricomorpha	Soricidae	Crocidura	Crocidura_fuscomurina	16S	2	1	Y	N	eDNA only
	12S_swarm_421	NA	Mammalia	Soricomorpha	Soricidae	Crocidura	NA	12S	0	0	Y	N	eDNA only
	Orycteropus_afer	Orycteropus_afer	Mammalia	Tubulidentata	Orycteropodidae	Orycteropus	Orycteropus_afer	16S	669	3	Y	N	eDNA only
	Trachylepis_irregularis	Trachylepis_irregularis	Squamata	NA	Scincidae	Trachylepis	Trachylepis_irregularis	12S	198	1	Y	N	eDNA only
	Varanus_niloticus	Varanus_niloticus	Squamata	NA	Varanidae	Varanus	Varanus_niloticus	12S	9613	4	Y	N	eDNA only
	Barbus_barbus	Barbus_barbus	NA	Cypriniformes	Cyprinidae	Barbus	Barbus_barbus	12S	185	1	Y	N	eDNA only
	12S_swarm_98	Cyprinus sp.	NA	Cypriniformes	Cyprinidae	Cyprinus	NA	12S	6296	4	Y	N	eDNA only
	12S_swarm_126	Cyprinus sp.	NA	Cypriniformes	Cyprinidae	Cyprinus	NA	12S	3054	4	Y	N	eDNA only
	12S_swarm_65	Labeo sp.	NA	Cypriniformes	Cyprinidae	Labeo	NA	12S	16110	6	Y	N	eDNA only
	12S_swarm_99	Cyprinidae (unresolved)	NA	Cypriniformes	Cyprinidae	NA	NA	12S	5858	3	Y	N	eDNA only
	Haplochromis_nyererei	Haplochromis_nyererei	NA	Perciformes	Cichlidae	Haplochromis	Haplochromis_nyererei	12S	876	1	Y	N	eDNA only
	Oreochromis_tanganicae	Oreochromis_tanganicae	NA	Perciformes	Cichlidae	Oreochromis	Oreochromis_tanganicae	12S	341	3	Y	N	eDNA only
	Tropheus_duboisi	Tropheus_duboisi	NA	Perciformes	Cichlidae	Tropheus	Tropheus_duboisi	12S	214	5	Y	N	eDNA only
	12S_swarm_63	Cichlidae (unresolved)	NA	Perciformes	Cichlidae	NA	NA	12S	16818	13	Y	N	eDNA only
	12S_swarm_222	Cichlidae (unresolved)	NA	Perciformes	Cichlidae	NA	NA	12S	292	1	Y	N	eDNA only
	12S_swarm_828	Cichlidae (unresolved)	NA	Perciformes	Cichlidae	NA	NA	12S	15	1	Y	N	eDNA only
	12S_swarm_3073	Cichlidae (unresolved)	NA	Perciformes	Cichlidae	NA	NA	12S	2	1	Y	N	eDNA only
	12S_swarm_61	Percidae (unresolved)	NA	Perciformes	Percidae	NA	NA	12S	13690	4	Y	N	eDNA only
	16S_swarm_166	NA	NA	Perciformes	NA	NA	NA	16S	0	0	Y	N	eDNA only
	16S_swarm_2	NA	NA	Perciformes	NA	NA	NA	16S	0	0	Y	N	eDNA only
	12S_swarm_172	Salmonidae (unresolved)	NA	Salmoniformes	Salmonidae	NA	NA	12S	904	1	Y	N	eDNA only
	Clarias_gariepinus	Clarias_gariepinus	NA	Siluriformes	Clariidae	Clarias	Clarias_gariepinus	12S	6845	12	Y	N	eDNA only
	16S_swarm_102	NA	NA	Siluriformes	Clariidae	Clarias	NA	16S	0	0	Y	N	eDNA only
	Coracias_caudatus	Coracias_caudatus	NA	NA	NA	NA	NA	NA	0	0	N	Y	Camera only
	Herpestidae sp.	Herpestidae sp.	NA	NA	NA	NA	NA	NA	0	0	N	Y	Both eDNA and Camera
	Papio_cynocephalus	Papio_cynocephalus	NA	NA	NA	NA	NA	NA	0	0	N	Y	Both eDNA and Camera
	NA	TOTAL	NA	NA	NA	NA	NA	NA	5401835	NA	211/214	17/214	summary
